# Seasonal dynamics in lettuce phyllosphere microbiota and potential transmission to the human gut

**DOI:** 10.64898/2026.03.05.709721

**Authors:** Su-A In, Ji-Woo Park, Yeo-Eun Yun, Ye-Eun Lee, Eun-Jin Park, Min-Soo Kim

## Abstract

The surface of fresh vegetable leaves harbors diverse microorganisms with the potential to influence human health through the microbiome-food-gut axis. We investigated the ecology of the bacterial and fungal microbiota on green and red lettuces (n=143) for a 12-month period using high-throughput amplicon sequencing, and assessed the potential transfer of these microbiota to the human gut. Lettuce-associated fungal and bacterial microbiota exhibited substantial temporal variation, converging into two distinct seasonal cycles: early-season (S1) and late-season (S2). Seasonal progression from S1 to S2 increased species richness in season-specific fungal and bacterial taxa, while inducing abundance shifts in persistent fungal taxa and compositional shifts in persistent bacterial taxa. These seasonal dynamics resulted in more complex and stable microbial networks, in which potentially pathogenic fungi were less frequently enriched. Comparative analyses with gut microbiota datasets from 2,831 (fungal) and 3,254 (bacterial) individuals revealed that lettuce-associated fungi and bacteria were widely detected in the human gut, with bacteria detected more frequently than fungi. Season-specific taxa were detected more frequently than persistent taxa, and microbial assembly in the gut was shaped by both neutral and deterministic processes. Notably, lettuce-associated bacteria predominantly co-occurred with non-plant glycan-degrading commensal bacteria in a season-dependent manner, and enrichment of these co-occurring taxa correlated positively with gut microbiota richness and composition. Our findings provide insights into the ecological linkages between fresh vegetable microbiota and the human gut microbiota through the food-gut axis.
