## Supplementary tables for "Seasonal dynamics in lettuce phyllosphere microbiota and potential transmission to the human gut"

### Sheet: Table S1
Table S1. Detailed sample information for green and red lettuce
#	Sample ID	Produce type	Farming practice	Sample collection month	Sample collection date	Distributor	Harvest location
1	GC10-1	Green	Conventional	October	2021-10-01	HY	N/A
2	GC10-2	Green	Conventional	October	2021-10-05	YS	N/A
3	GC10-3	Green	Conventional	October	2021-10-06	HE	N/A
4	GO10-3	Green	Organic	October	2021-10-05	JD	Chungju
5	GO10-2	Green	Organic	October	2021-10-06	CD	Yeoju
6	GN10-1	Green	Pesticide-free	October	2021-10-01	HYO	Milyang
7	GC11-1	Green	Conventional	November	2021-11-01	YS	N/A
8	GC11-2	Green	Conventional	November	2021-11-01	NB	N/A
9	GC11-3	Green	Conventional	November	2021-11-18	HY	N/A
10	GO11-1	Green	Organic	November	2021-11-18	HS	Hongsung
11	GO11-2	Green	Organic	November	2021-11-24	HYO	Cheongju
12	GN11-3	Green	Pesticide-free	November	2021-11-18	HYO	Chungju
13	GC12-1	Green	Conventional	December	2021-12-23	HY	N/A
14	GC12-2	Green	Conventional	December	2021-12-27	HE	N/A
15	GC12-3	Green	Conventional	December	2021-12-27	YS	N/A
16	GO12-2	Green	Organic	December	2021-12-23	JD	Hongsung
17	GN12-1	Green	Pesticide-free	December	2021-12-23	HYO	Chungju
18	GN12-3	Green	Pesticide-free	December	2021-12-23	CD	Chungju
19	GC1-1	Green	Conventional	January	2022-01-17	HY	N/A
20	GC1-2	Green	Conventional	January	2022-01-28	YS	N/A
21	GC1-3	Green	Conventional	January	2022-01-31	PM	N/A
22	GO1-3	Green	Organic	January	2022-01-28	HS	Cheongju
23	GN1-1	Green	Pesticide-free	January	2022-01-17	HYO	Milyang
24	GN1-2	Green	Pesticide-free	January	2022-01-28	CD	Chungju
25	GC2-1	Green	Conventional	Febraury	2022-02-21	HY	N/A
26	GC2-2	Green	Conventional	Febraury	2022-02-22	NB	N/A
27	GC2-3	Green	Conventional	Febraury	2022-02-22	YS	N/A
28	GO2-3	Green	Organic	Febraury	2022-02-22	JD	Yangpyeong
29	GN2-1	Green	Pesticide-free	Febraury	2022-02-21	HYO	Milyang
30	GN2-2	Green	Pesticide-free	Febraury	2022-02-22	CD	Chungju
31	GC3-1	Green	Conventional	March	2022-03-28	HY	N/A
32	GC3-2	Green	Conventional	March	2022-03-28	YS	N/A
33	GC3-3	Green	Conventional	March	2022-04-01	HE	N/A
34	GO3-2	Green	Organic	March	2022-03-28	CD	Hongsung
35	GO3-3	Green	Organic	March	2022-04-01	JD	Cheongju
36	GN3-1	Green	Pesticide-free	March	2022-03-28	HYO	Milyang
37	GC4-1	Green	Conventional	April	2022-04-29	HY	N/A
38	GC4-2	Green	Conventional	April	2022-04-29	NB	N/A
39	GC4-3	Green	Conventional	April	2022-04-29	YS	N/A
40	GO4-1	Green	Organic	April	2022-04-28	CD	Chungju
41	GN4-2	Green	Pesticide-free	April	2022-04-28	JD	Chungju
42	GN4-3	Green	Pesticide-free	April	2022-04-29	HYO	Milyang
43	GC5-1	Green	Conventional	May	2022-05-26	HY	N/A
44	GC5-2	Green	Conventional	May	2022-05-26	NB	N/A
45	GC5-3	Green	Conventional	May	2022-05-30	YS	N/A
46	GN5-1	Green	Pesticide-free	May	2022-05-30	HYO	Chungju
47	GN5-2	Green	Pesticide-free	May	2022-05-30	CD	N/A
48	GN5-3	Green	Pesticide-free	May	2022-05-30	JD	Yeoju
49	GC6-1	Green	Conventional	June	2022-06-29	HY	N/A
50	GC6-2	Green	Conventional	June	2022-06-29	NB	N/A
51	GC6-3	Green	Conventional	June	2022-06-29	YS	N/A
52	GO6-2	Green	Organic	June	2022-06-28	CD	Chungju
53	GO6-3	Green	Organic	June	2022-06-28	JD	Hongsung
54	GN6-1	Green	Pesticide-free	June	2022-06-29	HYO	N/A
55	GC7-1	Green	Conventional	July	2022-07-25	HY	N/A
56	GC7-2	Green	Conventional	July	2022-07-25	NB	N/A
57	GC7-3	Green	Conventional	July	2022-07-28	HE	N/A
58	GO7-2	Green	Organic	July	2022-07-25	CD	Chungju
59	GO7-3	Green	Organic	July	2022-07-25	JD	Incheon
60	GN7-1	Green	Pesticide-free	July	2022-07-25	HYO	Yeoju
61	GC8-1	Green	Conventional	August	2022-08-25	HY	N/A
62	GC8-2	Green	Conventional	August	2022-08-25	NB	N/A
63	GC8-3	Green	Conventional	August	2022-09-01	YS	N/A
64	GO8-3	Green	Organic	August	2022-08-22	JD	Geochang
65	GN8-1	Green	Pesticide-free	August	2022-08-22	HYO	Namyangju
66	GN8-2	Green	Pesticide-free	August	2022-09-01	CD	Chungju
67	GC9-1	Green	Conventional	September	2022-09-26	HY	N/A
68	GC9-2	Green	Conventional	September	2022-09-30	NB	N/A
69	GC9-3	Green	Conventional	September	2022-09-30	YS	N/A
70	GO9-3	Green	Organic	September	2022-09-26	JD	Incheon
71	GN9-1	Green	Pesticide-free	September	2022-09-26	HYO	Chungju
72	GN9-2	Green	Pesticide-free	September	2022-09-26	CD	Chungju
73	RC4-1	Red	Conventional	April	2022-04-29	NB	N/A
74	RC4-2	Red	Conventional	April	2022-04-29	YS	N/A
75	RC4-3	Red	Conventional	April	2022-04-29	HY	N/A
76	RN4-1	Red	Pesticide-free	April	2022-04-28	HYO	Milyang
77	RN4-2	Red	Pesticide-free	April	2022-04-28	CD	Chungju
78	RN4-3	Red	Pesticide-free	April	2022-04-29	JD	Iksan
79	RC8-1	Red	Conventional	August	2022-08-25	HY	N/A
80	RC8-2	Red	Conventional	August	2022-08-25	NB	N/A
81	RC8-3	Red	Conventional	August	2022-09-01	YS	N/A
82	RN8-1	Red	Pesticide-free	August	2022-08-22	HYO	Milyang
83	RN8-2	Red	Pesticide-free	August	2022-09-01	CD	N/A
84	RC12-1	Red	Conventional	December	2021-12-23	HY	N/A
85	RC12-2	Red	Conventional	December	2021-12-27	HE	N/A
86	RC12-3	Red	Conventional	December	2021-12-27	YS	N/A
87	RN12-1	Red	Pesticide-free	December	2021-12-23	HYO	Chungju
88	RN12-2	Red	Pesticide-free	December	2021-12-27	CD	Chungju
89	RN12-3	Red	Pesticide-free	December	2021-12-29	CN	Chungju
90	RC1-1	Red	Conventional	January	2022-01-17	NB	N/A
91	RC1-2	Red	Conventional	January	2022-01-28	PM	N/A
92	RC1-3	Red	Conventional	January	2022-01-31	HY	N/A
93	RO1-1	Red	Organic	January	2022-01-28	CD	Chungju
94	RN1-2	Red	Pesticide-free	January	2022-01-17	JD	ichoen
95	RN1-3	Red	Pesticide-free	January	2022-01-28	HYO	Milyang
96	RC2-1	Red	Conventional	Febraury	2022-02-11	HY	N/A
97	RC2-2	Red	Conventional	Febraury	2022-02-11	NB	N/A
98	RC2-3	Red	Conventional	Febraury	2022-02-21	YS	N/A
99	RO2-2	Red	Organic	Febraury	2022-02-22	CD	Chungju
100	RN2-1	Red	Pesticide-free	Febraury	2022-02-21	HYO	Chungju
101	RN2-3	Red	Pesticide-free	Febraury	2022-02-22	JD	Chungju
102	RC7-1	Red	Conventional	July	2022-07-25	HY	N/A
103	RC7-2	Red	Conventional	July	2022-07-25	NB	N/A
104	RC7-3	Red	Conventional	July	2022-07-25	YS	N/A
105	RN7-1	Red	Pesticide-free	July	2022-07-25	HYO	Chungju
106	RN7-2	Red	Pesticide-free	July	2022-07-25	CD	Pyeongchang
107	RN7-3	Red	Pesticide-free	July	2022-07-25	JD	Heongsung
108	RC6-1	Red	Conventional	June	2022-06-29	HY	N/A
109	RC6-2	Red	Conventional	June	2022-06-29	NB	N/A
110	RC6-3	Red	Conventional	June	2022-06-29	YS	N/A
111	RO6-2	Red	Organic	June	2022-06-28	CD	Chungju
112	RN6-1	Red	Pesticide-free	June	2022-06-28	HYO	N/A
113	RN6-3	Red	Pesticide-free	June	2022-06-29	JD	Yeoju
114	RC3-1	Red	Conventional	March	2022-03-18	HY	N/A
115	RC3-2	Red	Conventional	March	2022-03-18	YS	N/A
116	RC3-3	Red	Conventional	March	2022-03-28	NB	N/A
117	RO3-2	Red	Organic	March	2022-03-31	JD	Daegu
118	RO3-3	Red	Organic	March	2022-03-31	HS	Cheongju
119	RN3-1	Red	Pesticide-free	March	2022-03-28	CD	Iksan
120	RC5-1	Red	Conventional	May	2022-05-26	HY	N/A
121	RC5-2	Red	Conventional	May	2022-05-26	NB	N/A
122	RC5-3	Red	Conventional	May	2022-05-30	YS	N/A
123	RN5-1	Red	Pesticide-free	May	2022-05-30	HYO	Milyang
124	RN5-2	Red	Pesticide-free	May	2022-05-30	CD	N/A
125	RN5-3	Red	Pesticide-free	May	2022-05-30	JD	N/A
126	RC11-1	Red	Conventional	November	2021-11-01	YS	N/A
127	RC11-2	Red	Conventional	November	2021-11-01	NB	N/A
128	RC11-3	Red	Conventional	November	2021-11-18	HY	N/A
129	RO11-2	Red	Organic	November	2021-11-24	HS	Cheongju
130	RN11-1	Red	Pesticide-free	November	2021-11-18	JD	Milyang
131	RN11-3	Red	Pesticide-free	November	2021-11-24	HYO	Chungju
132	RC10-1	Red	Conventional	October	2021-10-01	HY	N/A
133	RC10-2	Red	Conventional	October	2021-10-05	YS	N/A
134	RC10-3	Red	Conventional	October	2021-10-06	HE	N/A
135	RN10-1	Red	Pesticide-free	October	2021-10-01	HYO	Yeoju
136	RN10-2	Red	Pesticide-free	October	2021-10-05	JD	Chungju
137	RN10-3	Red	Pesticide-free	October	2021-10-06	CD	Chungju
138	RC9-1	Red	Conventional	September	2022-09-26	HY	N/A
139	RC9-2	Red	Conventional	September	2022-09-30	NB	N/A
140	RC9-3	Red	Conventional	September	2022-09-30	YS	N/A
141	RN9-1	Red	Pesticide-free	September	2022-09-26	HYO	Iksan
142	RN9-2	Red	Pesticide-free	September	2022-09-26	CD	Chungju
143	RN9-3	Red	Pesticide-free	September	2022-09-26	JD	Heongsung

### Sheet: Table S2
Table S2. Human gut fungal and bacterial amplicon datasets obtained from 13 human cohort studies
#	Title	Country, City	Bacteria (n)	Fungi (n)
1	Investigating Colonization of the Healthy Adult Gastrointestinal Tract by Fungi (2018) mSphere	USA	25	74
2	Alterations in the gut bacterial microbiome in fungal keratitiis patients (2018) Plosone	Telengana and Andhra, India	56	56
3	Maturational patterns of the infant gut mycobiome are associated with early-life body mass index (2023) Cell	Denmark	199	199
4	Gut microbiome composition in the hispanic community health study/study of latinos is shaped by geographic relocation, environmental factors, and obesity (2019) Genome Biol	Chicago, Miami, Bronx and San Diego, USA	1960	1961
5	Fungi participate in the dysbiosis of gut microbiota in patients with primary sclerosing cholangitis (2020) Gut	France, Paris	108	106
6	Fungal-Bacterial interactions in the human gut of healthy individuals (2023) microoranisms	Venlo, Netherland	165	161
7	The intestinal microbiota and metabolites in patients with anorexia nervosa (2021) Gut microbes	Prague	172	155
8	Early melanoma invasivity correlates with gut fungal and bacterial profiles (2022) Br J Dermatol	Italy	39	39
9	Gut fungal dysbiosis correlates with reduced efficacy of fecal microbiota transplantation in Clostridium difficile infection (2018) Natcomm	Hongkong	108	80
10	Subsistence strategies in traditional societies distinguish gut microbiomes (2015) Nat commun	Peru	54	-
11	Microbiota assembly, structure, and dynamics among Tsimane horticulturalists of the Bolivian Amazon (2020) Nat commun	Bolivia	204	-
12	The structure of Brazilian Amazonian gut microbiomes in the process of urbanisation (2021) npj biofilms and microbiomes	Brazil	114	-
13	Impact of a Nomadic Pastoral Lifestyle on the Gut Microbiome in the Fulani Living in Nigeria	Nigeria	50	-

### Sheet: Table S3
Table S3. Reference list of bacterial gera with potential glycan-degrading capabilities
Class	Genus	Literature search	Subjects
Bacilli	Lactobacillus	10.3390/nu14173629	Xylan Pectin
Actinobacteria	Bifidobacterium	10.3390/nu14173629	Xylan Pectin
Bacteroidia	Barnesiella	10.3389/fmicb.2022.999001	Complex carbohydrate
Clostridia	Lachnospiraceae UCG-008	10.3389/fbioe.2023.1324396	Xylan
Clostridia	Lachnospiraceae AC2044 group	10.3389/fbioe.2023.1324396	Xylan
Clostridia	Lachnospiraceae ND3007 group	10.3389/fbioe.2023.1324396	Xylan
Clostridia	Lachnoclostridium	10.3389/fbioe.2023.1324396	Xylan
Clostridia	Ruminiclostridium 6	10.1186/s40168-016-0178-x	Fiber
Bacilli	Enterococcus	10.1111/j.1574-6941.2010.00941.x	Cellulose
Clostridia	Lachnospira	10.1111/1574-6976.12075 10.3389/fbioe.2023.1324396	Fermentable fiber Complex carbohydrate
Bacteroidia	Prevotella 2	10.1111/1574-6976.12075 10.1038/s41522-021-00248-x	Starch Cellulose Xylan Pectin
Clostridia	Fusicatenibacter	10.1099/ijs.0.045823-0	Inulin Cellobiose Raffinose Melezitose
Clostridia	Christensenellaceae R-7 group	10.1099/ijs.0.026989-0	Glucose Xylose Arabinose Rhamnose
Clostridia	Roseburia	10.1099/00207713-52-5-1615 10.1111/j.1574-6941.2010.00941.x	Starch Xylan
Clostridia	[Eubacterium] eligens group	10.1093/femsec/fix127	Pectin
Clostridia	[Eubacterium] ventriosum group	10.1038/s41598-023-27907-7	Pectin
Bacteroidia	Parabacteroides	10.1038/s41564-023-01418-7	Inulin
Bacteroidia	Alloprevotella	10.1038/s41522-021-00248-x	xylan
Bacteroidia	Prevotellaceae NK3B31 group	10.1038/s41522-021-00248-x	xylan
Bacteroidia	Bacteroides	10.1038/ismej.2012.4 10.1093/femsre/fuy002	Inulin
Clostridia	Coprococcus 1	10.1017/gmb.2023.14.	Dietary fiber Cellulose
Clostridia	[Eubacterium] xylanophilum group	10.1016/j.fochx.2022.100252 10.1038/s41522-022-00339-3	Xylan
Clostridia	[Ruminococcus] torques group	10.1016/j.cell.2019.08.011 10.1038/ismej.2012.4 10.1111/j.1574-6941.2010.00941.x	Pectin
Clostridia	[Ruminococcus] gnavus group	10.1016/j.cell.2019.08.011 10.1038/ismej.2012.4 10.1111/j.1574-6941.2010.00941.x	Pectin
Clostridia	Ruminococcus 2	10.1016/j.cell.2019.08.011 10.1038/ismej.2012.4 10.1111/j.1574-6941.2010.00941.x	Pectin
Clostridia	Ruminococcus 1	10.1016/j.cell.2019.08.011 10.1038/ismej.2012.4 10.1111/j.1574-6941.2010.00941.x	Pectin

### Sheet: Table S4
Table S4. Sequence counts and ASV numbers for fungal and bacterial microbiota per sample
Fungi			Bacteria
Sample ID	High-quality reads per sample	Number of ASVs	Sample ID	High-quality reads per sample	Number of ASVs
FGC1-1	26403	63	BGC1-1	58312	97
FGC1-2	26155	68	BGC1-2	80152	236
FGC1-3	37468	40	BGC1-3	56485	33
FGC12-1	38081	94	BGC10-1	68024	283
FGC12-2	39556	135	BGC10-2	65402	149
FGC12-3	47761	65	BGC10-3	69743	203
FGC2-1	51791	127	BGC11-1	66553	205
FGC2-2	23676	55	BGC11-2	50333	82
FGC2-3	42758	122	BGC11-3	51235	141
FGC3-1	43277	99	BGC12-1	42356	66
FGC3-2	30259	55	BGC12-2	59043	122
FGC3-3	22788	48	BGC12-3	65146	82
FGC4-1	36084	87	BGC2-1	54031	119
FGC4-2	34705	126	BGC2-2	93034	140
FGC4-3	41150	130	BGC2-3	59882	78
FGC5-1	54221	352	BGC3-1	70214	247
FGC5-2	32916	51	BGC3-2	43703	109
FGC5-3	33496	124	BGC3-3	66427	159
FGC6-1	52879	82	BGC4-1	64221	105
FGC6-2	44145	195	BGC4-2	59030	160
FGC6-3	44938	77	BGC4-3	66999	90
FGC7-1	38339	347	BGC5-1	57006	529
FGC7-2	55617	515	BGC5-2	46976	122
FGC7-3	45428	315	BGC5-3	73281	230
FGC8-1	50117	140	BGC6-1	66551	160
FGC8-2	48344	313	BGC6-2	56387	166
FGC8-3	43516	271	BGC6-3	87394	206
FGC9-1	49673	237	BGC7-1	49306	288
FGC9-2	46647	219	BGC7-2	55373	224
FGC9-3	56640	396	BGC7-3	47583	286
FGN1-1	31066	58	BGC8-1	43612	211
FGN1-2	32608	70	BGC8-2	52939	254
FGN12-1	43795	145	BGC8-3	71476	254
FGN12-3	62100	287	BGC9-1	74433	523
FGN2-1	40197	93	BGC9-2	45926	257
FGN2-2	34735	138	BGC9-3	79287	201
FGN3-1	29053	112	BGN1-1	56338	190
FGN4-2	38168	82	BGN1-2	59807	330
FGN4-3	36116	93	BGN10-1	47499	256
FGN5-1	46706	109	BGN11-3	47860	144
FGN5-2	39675	110	BGN12-1	67813	143
FGN5-3	26014	81	BGN12-3	69469	114
FGN6-1	41050	67	BGN2-1	67638	213
FGN7-1	40359	365	BGN2-2	65834	280
FGN8-1	54464	181	BGN3-1	63034	196
FGN8-2	36046	214	BGN4-2	62265	166
FGN9-1	35651	139	BGN4-3	48776	111
FGN9-2	28757	170	BGN5-1	43661	186
FGO1-3	29732	100	BGN5-2	69452	244
FGO12-2	36273	71	BGN5-3	82285	377
FGO2-3	39488	80	BGN6-1	60776	227
FGO3-2	26365	145	BGN7-1	61921	128
FGO3-3	27257	76	BGN8-1	55569	133
FGO4-1	44908	153	BGN8-2	62449	183
FGO6-2	33651	77	BGN9-1	55886	193
FGO6-3	42666	54	BGN9-2	70841	192
FGO7-2	67699	363	BGO1-3	61057	135
FGO7-3	46668	353	BGO10-2	57816	156
FGO8-3	55664	204	BGO10-3	42174	167
FGO9-3	49501	397	BGO11-1	50567	83
FRC1-1	37360	39	BGO11-2	48690	129
FRC1-2	30643	54	BGO12-2	61352	90
FRC1-3	28626	64	BGO2-3	53277	188
FRC12-1	34533	58	BGO3-2	58602	269
FRC12-2	28083	99	BGO3-3	79699	183
FRC12-3	28973	111	BGO4-1	60613	141
FRC2-1	36886	73	BGO6-2	101982	292
FRC2-2	35404	51	BGO6-3	82617	190
FRC2-3	33863	61	BGO7-2	61903	138
FRC3-1	28291	60	BGO7-3	64988	325
FRC3-2	35632	123	BGO8-3	58804	278
FRC3-3	35240	52	BGO9-3	58051	236
FRC4-1	31162	51	BRC1-1	39223	64
FRC4-2	34482	86	BRC1-2	51622	106
FRC4-3	31050	52	BRC1-3	53717	150
FRC5-1	46370	212	BRC10-1	61695	131
FRC5-2	48893	99	BRC10-2	75044	238
FRC5-3	38980	109	BRC10-3	73483	231
FRC6-1	58411	228	BRC11-1	43433	116
FRC6-2	60542	136	BRC11-2	40680	60
FRC6-3	67583	157	BRC11-3	60944	152
FRC7-1	59818	230	BRC12-1	36443	104
FRC7-2	32009	84	BRC12-2	44021	129
FRC7-3	34335	144	BRC12-3	51457	94
FRC8-1	43474	270	BRC2-1	39642	41
FRC8-2	26401	151	BRC2-2	50523	137
FRC8-3	41031	230	BRC2-3	44804	110
FRC9-1	39865	125	BRC3-1	41865	104
FRC9-2	33679	208	BRC3-2	52217	140
FRC9-3	40319	191	BRC3-3	57627	117
FRN1-2	27439	60	BRC4-1	50273	80
FRN1-3	45768	123	BRC4-2	60535	117
FRN12-1	31132	67	BRC4-3	46859	91
FRN12-2	36831	75	BRC5-1	62720	269
FRN12-3	31062	104	BRC5-2	64531	116
FRN2-1	26014	52	BRC5-3	58423	179
FRN2-3	27120	79	BRC6-1	58101	242
FRN3-1	25735	109	BRC6-2	77868	279
FRN4-1	31238	82	BRC6-3	72193	168
FRN4-2	30260	54	BRC7-1	70438	266
FRN4-3	27673	83	BRC7-2	63128	101
FRN5-1	48589	73	BRC7-3	76849	152
FRN5-2	55665	149	BRC8-1	81448	240
FRN5-3	56528	133	BRC8-2	60829	131
FRN6-1	75980	236	BRC8-3	44825	194
FRN6-3	42474	69	BRC9-1	69141	288
FRN7-1	54762	289	BRC9-2	101137	416
FRN7-2	31816	198	BRC9-3	86905	133
FRN7-3	44296	172	BRN1-2	66405	165
FRN8-1	43709	224	BRN1-3	42443	100
FRN8-2	44014	332	BRN10-1	51308	100
FRN9-1	38031	253	BRN10-2	60880	137
FRN9-2	31951	227	BRN10-3	69552	212
FRN9-3	37499	214	BRN11-1	43643	97
FRO1-1	31299	74	BRN11-3	40217	98
FRO2-2	29766	97	BRN12-1	55846	128
FRO3-2	34976	160	BRN12-2	50370	55
FRO3-3	35705	132	BRN12-3	53967	135
FRO6-2	65588	92	BRN2-1	33799	112
FGC10-1	169378	445	BRN2-3	58603	53
FGC10-2	161862	420	BRN3-1	44840	106
FGC10-3	170382	511	BRN4-1	59984	277
FGC11-1	156955	309	BRN4-2	61644	137
FGC11-2	151760	198	BRN4-3	54486	88
FGC11-3	206417	260	BRN5-1	70444	238
FGN10-1	154917	476	BRN5-2	68422	165
FGN11-3	156955	231	BRN5-3	63506	196
FGO10-2	159445	373	BRN6-1	63296	198
FGO10-3	192062	381	BRN6-3	54450	105
FGO11-1	127375	238	BRN7-1	88955	112
FGO11-2	173370	230	BRN7-2	52286	159
FRC10-1	158326	222	BRN7-3	83844	106
FRC10-2	148038	320	BRN8-1	56015	115
FRC10-3	171966	316	BRN8-2	69682	204
FRC11-1	178720	338	BRN9-1	67204	157
FRC11-2	203810	340	BRN9-2	54032	286
FRC11-3	212851	246	BRN9-3	58760	313
FRN10-1	109626	302	BRO1-1	62679	213
FRN10-2	158245	401	BRO11-2	70688	260
FRN10-3	167720	202	BRO2-2	24704	72
FRN11-1	176829	187	BRO3-2	43599	63
FRN11-3	203041	193	BRO3-3	55701	116
FRO11-2	165873	495	BRO6-2	104875	58

### Sheet: Table S5
Table S5. Pairwise PERMANOVA results of fungal and bacterial microbiota between lettuce and other fruits and vegetables
Fungal microbiota	Bray-curtis dissimilarities				Bacterial microbiota	Bray-curtis dissimilarities
pairs	SumsOfSqs	F.Model	R2	p.value	pairs	SumsOfSqs	F.Model	R2	p.value
Green vs Red	0.200643	1.05689	0.00743993	0.307	Green vs Red	0.540595	3.21681	0.0223054	0.001
Green vs Tomato	3.32781	17.6814	0.168907	0.001	Green vs Tomato	2.20091	12.2942	0.123816	0.001
Green vs Pear	1.82988	10.0682	0.110557	0.001	Green vs Pear	1.57005	8.99401	0.0999401	0.001
Green vs Arugula	2.15027	11.6332	0.122929	0.001	Green vs Arugula	2.86276	19.3939	0.189405	0.001
Green vs Velerian	1.11185	5.88103	0.0709575	0.001	Green vs Valerian	2.14706	14.0194	0.154027	0.001
Green vs Iceberg lettuce	3.68223	18.8071	0.190341	0.001	Green vs Iceberg lettuce	4.48984	30.2088	0.274105	0.001
Green vs Spinachi	1.43792	7.28599	0.08444	0.001	Green vs Spinach	3.28118	19.6248	0.187573	0.001
Green vs Blueberry	2.16573	11.1447	0.123632	0.001	Green vs Blueberry	4.45486	24.0774	0.214828	0.001
Green vs Strawberry	2.10049	10.9537	0.12314	0.001	Green vs Strawberry	4.18459	23.4555	0.214292	0.001
Green vs Rocket	2.95906	15.7831	0.168293	0.001	Green vs Rocket	3.71135	21.2296	0.197982	0.001
Green vs Raspberry	2.63869	13.6975	0.149377	0.001	Green vs Raspberry	4.64595	26.4234	0.235035	0.001
Green vs Blackberry	2.90129	14.8318	0.159771	0.001	Green vs Blackberry	4.64022	25.9243	0.231624	0.001
Green vs Red currant	2.9147	15.233	0.161653	0.001	Green vs Red currant	5.18932	30.0268	0.254406	0.001
Green vs Cornsalad	1.59925	8.1641	0.0970022	0.001	Green vs Cornsalad	3.21189	19.3488	0.190913	0.001
Green vs Black currant	1.09668	5.71077	0.0725539	0.001	Green vs Black currant	2.00569	12.3367	0.139655	0.001
Red vs Tomato	3.22312	17.4463	0.168651	0.001	Red vs Tomato	2.3242	12.0943	0.123292	0.001
Red vs Pear	1.81571	10.2039	0.11312	0.001	Red vs Pear	1.5989	8.47548	0.0957946	0.001
Red vs Arugula	2.02588	11.1825	0.120007	0.001	Red vs Arugula	2.36318	14.676	0.151806	0.001
Red vs Velerian	1.03973	5.61567	0.0688063	0.001	Red vs Valerian	1.74799	10.4238	0.120613	0.001
Red vs Iceberg lettuce	3.63771	18.9352	0.193344	0.001	Red vs Iceberg lettuce	4.05441	24.9408	0.239952	0.001
Red vs Spinachi	1.34657	6.95358	0.0818515	0.001	Red vs Spinach	2.63846	14.6158	0.14821	0.001
Red vs Blueberry	2.08351	10.9321	0.122926	0.001	Red vs Blueberry	4.09691	20.6816	0.192063	0.001
Red vs Strawberry	1.97153	10.4904	0.119903	0.001	Red vs Strawberry	3.86128	20.1416	0.191566	0.001
Red vs Rocket	2.86858	15.6237	0.16868	0.001	Red vs Rocket	3.10628	16.5159	0.162692	0.001
Red vs Raspberry	2.56088	13.5619	0.149753	0.001	Red vs Raspberry	4.33259	22.912	0.212321	0.001
Red vs Blackberry	2.82836	14.7434	0.160703	0.001	Red vs Blackberry	4.32265	22.4788	0.209146	0.001
Red vs Red currant	2.83197	15.0989	0.162181	0.001	Red vs Red currant	4.79741	25.8267	0.228906	0.001
Red vs Cornsalad	1.53922	8.01599	0.0965596	0.001	Red vs Cornsalad	2.67529	14.8789	0.155184	0.001
Red vs Black currant	1.0702	5.694	0.0732876	0.001	Red vs Black currant	1.89508	10.68	0.12465	0.001
Tomato vs Pear	0.835569	5.65474	0.178638	0.001	Tomato vs Pear	0.665922	2.48362	0.0871947	0.005
Tomato vs Arugula	0.562757	3.53149	0.111999	0.001	Tomato vs Arugula	1.53834	8.47373	0.232324	0.001
Tomato vs Velerian	0.625784	3.74343	0.145413	0.001	Tomato vs Valerian	1.45228	6.90982	0.239013	0.001
Tomato vs Iceberg lettuce	2.4684	12.9007	0.340382	0.001	Tomato vs Iceberg lettuce	1.8532	9.81242	0.281866	0.001
Tomato vs Spinachi	0.858682	4.3743	0.154164	0.001	Tomato vs Spinach	1.66808	7.10527	0.19149	0.001
Tomato vs Blueberry	1.35653	7.27985	0.232733	0.001	Tomato vs Blueberry	1.90365	6.89318	0.172791	0.001
Tomato vs Strawberry	1.35134	7.62239	0.248916	0.001	Tomato vs Strawberry	1.93542	7.33983	0.191441	0.001
Tomato vs Rocket	1.70338	10.4643	0.3127	0.001	Tomato vs Rocket	1.8086	7.12777	0.186944	0.001
Tomato vs Raspberry	1.40526	7.79529	0.253133	0.001	Tomato vs Raspberry	2.07736	8.09783	0.207117	0.001
Tomato vs Blackberry	1.93217	10.1507	0.306198	0.001	Tomato vs Blackberry	2.14676	8.09149	0.206989	0.001
Tomato vs Red currant	1.70712	9.67159	0.287233	0.001	Tomato vs Red currant	2.36323	9.69999	0.227166	0.001
Tomato vs Cornsalad	1.08718	5.6966	0.213383	0.001	Tomato vs Cornsalad	1.69086	7.08525	0.207868	0.001
Tomato vs Black currant	0.786341	4.5092	0.200327	0.002	Tomato vs Black currant	1.23195	4.98724	0.191911	0.001
Pear vs Arugula	0.753656	5.90204	0.211527	0.001	Pear vs Arugula	1.65399	9.97406	0.311942	0.001
Pear vs Velerian	0.544267	4.30021	0.211831	0.001	Pear vs Valerian	1.22864	6.16449	0.278125	0.001
Pear vs Iceberg lettuce	2.45209	14.881	0.439214	0.001	Pear vs Iceberg lettuce	2.05622	11.8869	0.384853	0.001
Pear vs Spinachi	0.972937	5.72578	0.241332	0.001	Pear vs Spinach	1.63868	7.01283	0.226127	0.001
Pear vs Blueberry	1.41385	9.02609	0.333977	0.001	Pear vs Blueberry	1.7534	6.1655	0.185901	0.001
Pear vs Strawberry	1.50571	10.5558	0.38307	0.001	Pear vs Strawberry	1.85029	6.86371	0.215408	0.001
Pear vs Rocket	2.01447	16.3754	0.490643	0.001	Pear vs Rocket	1.68865	6.5645	0.207971	0.001
Pear vs Raspberry	1.73786	11.8478	0.4107	0.001	Pear vs Raspberry	2.02495	7.76724	0.237043	0.001
Pear vs Blackberry	2.10685	13.1418	0.436	0.001	Pear vs Blackberry	2.03445	7.49092	0.230554	0.001
Pear vs Red currant	1.94503	13.5512	0.429499	0.001	Pear vs Red currant	2.1615	8.8359	0.246566	0.001
Pear vs Cornsalad	1.2362	7.87334	0.344215	0.001	Pear vs Cornsalad	1.63966	6.8749	0.246634	0.001
Pear vs Black currant	0.935039	7.5492	0.386164	0.004	Pear vs Black currant	1.19428	4.77391	0.241425	0.002
Arugula vs Velerian	0.205769	1.40026	0.0721773	0.11	Arugula vs Valerian	0.662771	9.17071	0.337522	0.001
Arugula vs Iceberg lettuce	2.08372	11.6662	0.357133	0.001	Arugula vs Iceberg lettuce	1.45928	21.9117	0.510623	0.001
Arugula vs Spinachi	0.70117	3.81213	0.160092	0.002	Arugula vs Spinach	1.03862	7.2592	0.218261	0.001
Arugula vs Blueberry	1.37981	8.02316	0.286305	0.001	Arugula vs Blueberry	3.09116	15.4814	0.348043	0.001
Arugula vs Strawberry	1.52008	9.48499	0.332982	0.001	Arugula vs Strawberry	3.0725	17.1	0.387755	0.001
Arugula vs Rocket	1.77482	12.4372	0.395621	0.001	Arugula vs Rocket	2.08242	12.3765	0.314312	0.001
Arugula vs Raspberry	1.54238	9.4119	0.331266	0.001	Arugula vs Raspberry	3.19217	18.6172	0.408118	0.001
Arugula vs Blackberry	2.1049	11.9546	0.386199	0.001	Arugula vs Blackberry	3.33437	18.3669	0.404853	0.001
Arugula vs Red currant	1.89349	11.821	0.371483	0.001	Arugula vs Red currant	3.49085	21.4624	0.425315	0.001
Arugula vs Cornsalad	1.12666	6.43768	0.274672	0.001	Arugula vs Cornsalad	1.77206	13.0616	0.362203	0.001
Arugula vs Black currant	0.879715	5.84711	0.294608	0.002	Arugula vs Black currant	1.88204	17.1605	0.502349	0.001
Velerian vs Iceberg lettuce	1.62297	8.20606	0.353617	0.001	Valerian vs Iceberg lettuce	1.45602	23.2525	0.607869	0.001
Velerian vs Spinachi	0.531946	2.57295	0.15525	0.037	Valerian vs Spinach	0.994225	6.09827	0.233666	0.002
Velerian vs Blueberry	1.10812	5.84237	0.294439	0.001	Valerian vs Blueberry	2.09504	9.03866	0.282117	0.001
Velerian vs Strawberry	1.2207	7.01934	0.350628	0.001	Valerian vs Strawberry	2.13748	10.2202	0.327358	0.001
Velerian vs Rocket	1.4552	9.81637	0.430234	0.001	Valerian vs Rocket	1.60606	8.2592	0.282277	0.001
Velerian vs Raspberry	1.26887	7.08127	0.352631	0.001	Valerian vs Raspberry	2.31565	11.6609	0.35703	0.001
Velerian vs Blackberry	1.62894	8.26803	0.388754	0.001	Valerian vs Blackberry	2.32461	10.989	0.343524	0.001
Velerian vs Red currant	1.51128	8.74506	0.384482	0.001	Valerian vs Red currant	2.45192	13.2457	0.365443	0.001
Velerian vs Cornsalad	0.915292	4.59527	0.294658	0.001	Valerian vs Cornsalad	1.17393	7.49946	0.306107	0.002
Velerian vs Black currant	0.809252	4.89658	0.37968	0.009	Valerian vs Black currant	1.53406	12.0092	0.52193	0.002
Iceberg lettuce vs Spinachi	1.39795	5.941	0.258969	0.001	Iceberg lettuce vs Spinach	1.47016	10.0685	0.304473	0.001
Iceberg lettuce vs Blueberry	1.58916	7.18292	0.297024	0.001	Iceberg lettuce vs Blueberry	2.2169	10.6173	0.289954	0.001
Iceberg lettuce vs Strawberry	1.86401	8.85905	0.356371	0.001	Iceberg lettuce vs Strawberry	2.2937	12.2611	0.338134	0.001
Iceberg lettuce vs Rocket	1.70223	8.98013	0.359491	0.001	Iceberg lettuce vs Rocket	1.74613	10.0225	0.294584	0.001
Iceberg lettuce vs Raspberry	1.76363	8.21443	0.339237	0.001	Iceberg lettuce vs Raspberry	2.22614	12.5183	0.342796	0.001
Iceberg lettuce vs Blackberry	1.90093	8.29428	0.341409	0.001	Iceberg lettuce vs Blackberry	2.49231	13.1751	0.354406	0.001
Iceberg lettuce vs Red currant	1.99352	9.61369	0.361231	0.002	Iceberg lettuce vs Red currant	2.61297	15.599	0.374985	0.001
Iceberg lettuce vs Cornsalad	1.1628	4.93798	0.260745	0.001	Iceberg lettuce vs Cornsalad	1.41314	10.2446	0.338725	0.001
Iceberg lettuce vs Black currant	0.954996	4.32678	0.282302	0.007	Iceberg lettuce vs Black currant	1.50048	13.978	0.499606	0.001
Spinachi vs Blueberry	0.309486	1.34235	0.0774028	0.136	Spinach vs Blueberry	1.44043	5.76157	0.156728	0.001
Spinachi vs Strawberry	0.377745	1.72	0.102871	0.094	Spinach vs Strawberry	1.31348	5.59245	0.161667	0.001
Spinachi vs Rocket	0.459968	2.33039	0.134468	0.024	Spinach vs Rocket	0.484513	2.16077	0.0693426	0.056
Spinachi vs Raspberry	0.448155	1.99894	0.117592	0.023	Spinach vs Raspberry	1.5558	6.84715	0.19101	0.001
Spinachi vs Blackberry	0.653198	2.72564	0.153768	0.001	Spinach vs Blackberry	1.60343	6.77692	0.189422	0.001
Spinachi vs Red currant	0.543489	2.51838	0.135994	0.004	Spinach vs Red currant	1.63005	7.56842	0.196234	0.001
Spinachi vs Cornsalad	0.243894	0.983286	0.0703187	0.385	Spinach vs Cornsalad	0.401632	1.97645	0.0732658	0.072
Spinachi vs Black currant	0.403209	1.71165	0.14615	0.067	Spinach vs Black currant	0.93238	4.63233	0.196017	0.002
Blueberry vs Strawberry	0.251817	1.23633	0.0761458	0.188	Blueberry vs Strawberry	0.0961858	0.346556	0.0107138	0.995
Blueberry vs Rocket	0.451448	2.48814	0.142276	0.003	Blueberry vs Rocket	0.514642	1.92095	0.0566301	0.073
Blueberry vs Raspberry	0.340498	1.63497	0.0982853	0.047	Blueberry vs Raspberry	0.206213	0.762012	0.023259	0.612
Blueberry vs Blackberry	0.403112	1.80193	0.107245	0.019	Blueberry vs Blackberry	0.162575	0.582453	0.0178763	0.78
Blueberry vs Red currant	0.312281	1.55467	0.0885614	0.056	Blueberry vs Red currant	0.322961	1.25535	0.0356075	0.222
Blueberry vs Cornsalad	0.222441	0.968611	0.0693419	0.5	Blueberry vs Cornsalad	0.620635	2.43025	0.0798629	0.023
Blueberry vs Black currant	0.261236	1.23422	0.109863	0.223	Blueberry vs Black currant	0.38025	1.41916	0.0605984	0.168
Strawberry vs Rocket	0.448211	2.69658	0.161505	0.001	Strawberry vs Rocket	0.500892	1.96839	0.061573	0.055
Strawberry vs Raspberry	0.346393	1.77684	0.112623	0.045	Strawberry vs Raspberry	0.227189	0.882785	0.028585	0.483
Strawberry vs Blackberry	0.420479	1.98803	0.124345	0.009	Strawberry vs Blackberry	0.140299	0.526596	0.0172504	0.861
Strawberry vs Red currant	0.268325	1.42763	0.0869043	0.112	Strawberry vs Red currant	0.210479	0.862621	0.0262493	0.502
Strawberry vs Cornsalad	0.234585	1.08653	0.0830263	0.326	Strawberry vs Cornsalad	0.600006	2.51148	0.0880868	0.021
Strawberry vs Black currant	0.333028	1.74056	0.162055	0.047	Strawberry vs Black currant	0.317717	1.28226	0.0602502	0.223
Rocket vs Raspberry	0.338318	1.97709	0.123746	0.031	Rocket vs Raspberry	0.634537	2.56819	0.0788558	0.015
Rocket vs Blackberry	0.441445	2.35218	0.143845	0.002	Rocket vs Blackberry	0.741781	2.89593	0.088033	0.018
Rocket vs Red currant	0.418262	2.52406	0.144034	0.01	Rocket vs Red currant	0.688959	2.93972	0.084137	0.009
Rocket vs Cornsalad	0.289097	1.53692	0.113535	0.079	Rocket vs Cornsalad	0.206426	0.90919	0.0337874	0.424
Rocket vs Black currant	0.465426	3.01707	0.251065	0.009	Rocket vs Black currant	0.511422	2.201	0.0991397	0.033
Raspberry vs Blackberry	0.356362	1.6467	0.105243	0.056	Raspberry vs Blackberry	0.21827	0.842634	0.0273204	0.475
Raspberry vs Red currant	0.191213	0.993164	0.0620993	0.425	Raspberry vs Red currant	0.173591	0.732238	0.0223706	0.662
Raspberry vs Cornsalad	0.286241	1.29155	0.0971707	0.157	Raspberry vs Cornsalad	0.783461	3.40081	0.115671	0.002
Raspberry vs Black currant	0.272401	1.36911	0.132037	0.109	Raspberry vs Black currant	0.342669	1.44775	0.0675015	0.165
Blackberry vs Red currant	0.25499	1.22602	0.075559	0.227	Blackberry vs Red currant	0.23006	0.936832	0.0284433	0.4
Blackberry vs Cornsalad	0.322116	1.3369	0.100241	0.118	Blackberry vs Cornsalad	0.864092	3.58781	0.12126	0.008
Blackberry vs Black currant	0.30747	1.36826	0.131966	0.112	Blackberry vs Black currant	0.403274	1.61119	0.0745535	0.125
Red currant vs Cornsalad	0.302559	1.43054	0.099133	0.081	Red currant vs Cornsalad	0.855398	3.94123	0.12339	0.001
Red currant vs Black currant	0.243515	1.29485	0.11464	0.161	Red currant vs Black currant	0.186443	0.85079	0.0372324	0.541
Cornsalad vs Black currant	0.341671	1.44756	0.171358	0.033	Cornsalad vs Black currant	0.615428	3.0536	0.160264	0.008

### Sheet: Table S6
Table S6. K-medoids clustering and seasonal classification of fungal and bacterial microbiota
Fungal microbiota (Green lettuce)			Bacterial microbiota (Green lettuce)			Fungal microbiota (Red lettuce)			Bacterial microbiota (Red lettuce)
Sample ID	Season	K cluster	Sample ID	Season	K cluster	Sample ID	Season	K cluster	Sample ID	Season	K cluster
FGC10-1	Late	2	BGC10-1	Late	2	FRC10-1	Late	2	BRC10-1	Late	2
FGC10-2	Late	2	BGC10-2	Late	2	FRC10-2	Late	2	BRC10-2	Late	2
FGC10-3	Late	2	BGC10-3	Late	2	FRC10-3	Late	2	BRC10-3	Late	2
FGC1-1	Early	1	BGC1-1	Early	1	FRC1-1	Early	1	BRC1-1	Early	1
FGC11-1	Late	2	BGC11-1	Late	2	FRC11-1	Late	2	BRC11-1	Late	2
FGC11-2	Late	2	BGC11-2	Late	2	FRC11-2	Late	2	BRC11-2	Late	2
FGC11-3	Late	2	BGC11-3	Late	2	FRC11-3	Late	1	BRC11-3	Late	1
FGC1-2	Early	1	BGC1-2	Early	1	FRC1-2	Early	1	BRC1-2	Early	1
FGC12-1	Early	1	BGC12-1	Early	1	FRC12-1	Early	1	BRC12-1	Early	1
FGC12-2	Early	1	BGC12-2	Early	1	FRC12-2	Early	1	BRC12-2	Early	1
FGC12-3	Early	2	BGC12-3	Early	2	FRC12-3	Early	2	BRC12-3	Early	2
FGC1-3	Early	1	BGC1-3	Early	1	FRC1-3	Early	1	BRC1-3	Early	1
FGC2-1	Early	1	BGC2-1	Early	1	FRC2-1	Early	1	BRC2-1	Early	1
FGC2-2	Early	2	BGC2-2	Early	2	FRC2-2	Early	1	BRC2-2	Early	1
FGC2-3	Early	1	BGC2-3	Early	1	FRC2-3	Early	1	BRC2-3	Early	1
FGC3-1	Early	1	BGC3-1	Early	1	FRC3-1	Early	1	BRC3-1	Early	1
FGC3-2	Early	1	BGC3-2	Early	1	FRC3-2	Early	1	BRC3-2	Early	1
FGC3-3	Early	1	BGC3-3	Early	1	FRC3-3	Early	1	BRC3-3	Early	1
FGC4-1	Early	2	BGC4-1	Early	2	FRC4-1	Early	2	BRC4-1	Early	2
FGC4-2	Early	1	BGC4-2	Early	1	FRC4-2	Early	1	BRC4-2	Early	1
FGC4-3	Early	2	BGC4-3	Early	2	FRC4-3	Early	1	BRC4-3	Early	1
FGC5-1	Early	1	BGC5-1	Early	1	FRC5-1	Early	2	BRC5-1	Early	2
FGC5-2	Early	2	BGC5-2	Early	2	FRC5-2	Early	1	BRC5-2	Early	1
FGC5-3	Early	1	BGC5-3	Early	1	FRC5-3	Early	1	BRC5-3	Early	1
FGC6-1	Early	2	BGC6-1	Early	2	FRC6-1	Early	2	BRC6-1	Early	2
FGC6-2	Early	2	BGC6-2	Early	2	FRC6-2	Early	2	BRC6-2	Early	2
FGC6-3	Early	2	BGC6-3	Early	2	FRC6-3	Early	2	BRC6-3	Early	2
FGC7-1	Late	2	BGC7-1	Late	2	FRC7-1	Late	2	BRC7-1	Late	2
FGC7-2	Late	2	BGC7-2	Late	2	FRC7-2	Late	2	BRC7-2	Late	2
FGC7-3	Late	2	BGC7-3	Late	2	FRC7-3	Late	2	BRC7-3	Late	2
FGC8-1	Late	2	BGC8-1	Late	2	FRC8-1	Late	2	BRC8-1	Late	2
FGC8-2	Late	2	BGC8-2	Late	2	FRC8-2	Late	2	BRC8-2	Late	2
FGC8-3	Late	2	BGC8-3	Late	2	FRC8-3	Late	2	BRC8-3	Late	2
FGC9-1	Late	2	BGC9-1	Late	2	FRC9-1	Late	2	BRC9-1	Late	2
FGC9-2	Late	2	BGC9-2	Late	2	FRC9-2	Late	2	BRC9-2	Late	2
FGC9-3	Late	2	BGC9-3	Late	2	FRC9-3	Late	2	BRC9-3	Late	2
FGN10-1	Late	2	BGN10-1	Late	2	FRN10-1	Late	2	BRN10-1	Late	2
FGN1-1	Early	1	BGN1-1	Early	1	FRN10-2	Late	2	BRN10-2	Late	2
FGN11-3	Late	2	BGN11-3	Late	2	FRN10-3	Late	2	BRN10-3	Late	2
FGN1-2	Early	1	BGN1-2	Early	1	FRN11-1	Late	2	BRN11-1	Late	2
FGN12-1	Early	1	BGN12-1	Early	1	FRN11-3	Late	2	BRN11-3	Late	2
FGN12-3	Early	1	BGN12-3	Early	1	FRN1-2	Early	1	BRN1-2	Early	1
FGN2-1	Early	1	BGN2-1	Early	1	FRN12-1	Early	1	BRN12-1	Early	1
FGN2-2	Early	1	BGN2-2	Early	1	FRN12-2	Early	2	BRN12-2	Early	2
FGN3-1	Early	1	BGN3-1	Early	1	FRN12-3	Early	1	BRN12-3	Early	1
FGN4-2	Early	1	BGN4-2	Early	1	FRN1-3	Early	2	BRN1-3	Early	2
FGN4-3	Early	1	BGN4-3	Early	1	FRN2-1	Early	1	BRN2-1	Early	1
FGN5-1	Early	1	BGN5-1	Early	1	FRN2-3	Early	1	BRN2-3	Early	1
FGN5-2	Early	1	BGN5-2	Early	1	FRN3-1	Early	1	BRN3-1	Early	1
FGN5-3	Early	1	BGN5-3	Early	1	FRN4-1	Early	1	BRN4-1	Early	1
FGN6-1	Early	1	BGN6-1	Early	1	FRN4-2	Early	2	BRN4-2	Early	2
FGN7-1	Late	2	BGN7-1	Late	2	FRN4-3	Early	1	BRN4-3	Early	1
FGN8-1	Late	2	BGN8-1	Late	2	FRN5-1	Early	2	BRN5-1	Early	2
FGN8-2	Late	2	BGN8-2	Late	2	FRN5-2	Early	1	BRN5-2	Early	1
FGN9-1	Late	2	BGN9-1	Late	2	FRN5-3	Early	1	BRN5-3	Early	1
FGN9-2	Late	2	BGN9-2	Late	2	FRN6-1	Early	2	BRN6-1	Early	2
FGO10-2	Late	2	BGO10-2	Late	2	FRN6-3	Early	2	BRN6-3	Early	2
FGO10-3	Late	2	BGO10-3	Late	2	FRN7-1	Late	2	BRN7-1	Late	2
FGO11-1	Late	2	BGO11-1	Late	2	FRN7-2	Late	1	BRN7-2	Late	1
FGO11-2	Late	2	BGO11-2	Late	2	FRN7-3	Late	2	BRN7-3	Late	2
FGO12-2	Early	1	BGO12-2	Early	1	FRN8-1	Late	2	BRN8-1	Late	2
FGO1-3	Early	1	BGO1-3	Early	1	FRN8-2	Late	2	BRN8-2	Late	2
FGO2-3	Early	1	BGO2-3	Early	1	FRN9-1	Late	2	BRN9-1	Late	2
FGO3-2	Early	1	BGO3-2	Early	1	FRN9-2	Late	1	BRN9-2	Late	1
FGO3-3	Early	1	BGO3-3	Early	1	FRN9-3	Late	2	BRN9-3	Late	2
FGO4-1	Early	1	BGO4-1	Early	1	FRO1-1	Early	1	BRO1-1	Early	1
FGO6-2	Early	1	BGO6-2	Early	1	FRO11-2	Late	1	BRO11-2	Late	1
FGO6-3	Early	2	BGO6-3	Early	2	FRO2-2	Early	1	BRO2-2	Early	1
FGO7-2	Late	2	BGO7-2	Late	2	FRO3-2	Early	2	BRO3-2	Early	2
FGO7-3	Late	2	BGO7-3	Late	2	FRO3-3	Early	1	BRO3-3	Early	1
FGO8-3	Late	2	BGO8-3	Late	2	FRO6-2	Early	2	BRO6-2	Early	2
FGO9-3	Late	2	BGO9-3	Late	2

### Sheet: Table S7
Table S7. K-medoids clustering and seasonal classification of fungal and bacterial functional profiles
Fungal microbiota (Green lettuce)			Bacterial microbiota (Green lettuce)			Fungal microbiota (Red lettuce)			Bacterial microbiota (Red lettuce)
Sample ID	Season	K cluster	Sample ID	Season	K cluster	Sample ID	Season	K cluster	Sample ID	Season	K cluster
FGC10-1	Late	2	BGC10-1	Late	2	FRC10-1	Late	1	BRC10-1	Late	1
FGC10-2	Late	2	BGC10-2	Late	1	FRC10-2	Late	2	BRC10-2	Late	1
FGC10-3	Late	2	BGC10-3	Late	2	FRC10-3	Late	2	BRC10-3	Late	1
FGC1-1	Early	1	BGC1-1	Early	2	FRC1-1	Early	1	BRC1-1	Early	2
FGC11-1	Late	1	BGC11-1	Late	1	FRC11-1	Late	2	BRC11-1	Late	1
FGC11-2	Late	2	BGC11-2	Late	2	FRC11-2	Late	2	BRC11-2	Late	2
FGC11-3	Late	2	BGC11-3	Late	2	FRC11-3	Late	2	BRC11-3	Late	1
FGC1-2	Early	1	BGC1-2	Early	2	FRC1-2	Early	1	BRC1-2	Early	1
FGC12-1	Early	2	BGC12-1	Early	2	FRC12-1	Early	1	BRC12-1	Early	1
FGC12-2	Early	2	BGC12-2	Early	2	FRC12-2	Early	2	BRC12-2	Early	1
FGC12-3	Early	1	BGC12-3	Early	2	FRC12-3	Early	1	BRC12-3	Early	1
FGC1-3	Early	1	BGC1-3	Early	2	FRC1-3	Early	2	BRC1-3	Early	1
FGC2-1	Early	2	BGC2-1	Early	2	FRC2-1	Early	2	BRC2-1	Early	2
FGC2-2	Early	1	BGC2-2	Early	2	FRC2-2	Early	1	BRC2-2	Early	1
FGC2-3	Early	2	BGC2-3	Early	2	FRC2-3	Early	1	BRC2-3	Early	2
FGC3-1	Early	1	BGC3-1	Early	2	FRC3-1	Early	1	BRC3-1	Early	1
FGC3-2	Early	1	BGC3-2	Early	2	FRC3-2	Early	2	BRC3-2	Early	1
FGC3-3	Early	1	BGC3-3	Early	2	FRC3-3	Early	1	BRC3-3	Early	1
FGC4-1	Early	1	BGC4-1	Early	1	FRC4-1	Early	1	BRC4-1	Early	2
FGC4-2	Early	2	BGC4-2	Early	2	FRC4-2	Early	2	BRC4-2	Early	2
FGC4-3	Early	2	BGC4-3	Early	2	FRC4-3	Early	1	BRC4-3	Early	2
FGC5-1	Early	2	BGC5-1	Early	1	FRC5-1	Early	2	BRC5-1	Early	2
FGC5-2	Early	1	BGC5-2	Early	2	FRC5-2	Early	1	BRC5-2	Early	2
FGC5-3	Early	1	BGC5-3	Early	2	FRC5-3	Early	2	BRC5-3	Early	1
FGC6-1	Early	1	BGC6-1	Early	2	FRC6-1	Early	2	BRC6-1	Early	1
FGC6-2	Early	2	BGC6-2	Early	1	FRC6-2	Early	2	BRC6-2	Early	1
FGC6-3	Early	1	BGC6-3	Early	2	FRC6-3	Early	2	BRC6-3	Early	2
FGC7-1	Late	2	BGC7-1	Late	1	FRC7-1	Late	2	BRC7-1	Late	1
FGC7-2	Late	2	BGC7-2	Late	1	FRC7-2	Late	2	BRC7-2	Late	2
FGC7-3	Late	2	BGC7-3	Late	1	FRC7-3	Late	1	BRC7-3	Late	2
FGC8-1	Late	1	BGC8-1	Late	1	FRC8-1	Late	2	BRC8-1	Late	2
FGC8-2	Late	2	BGC8-2	Late	1	FRC8-2	Late	2	BRC8-2	Late	1
FGC8-3	Late	2	BGC8-3	Late	1	FRC8-3	Late	2	BRC8-3	Late	1
FGC9-1	Late	2	BGC9-1	Late	1	FRC9-1	Late	1	BRC9-1	Late	1
FGC9-2	Late	1	BGC9-2	Late	1	FRC9-2	Late	1	BRC9-2	Late	1
FGC9-3	Late	2	BGC9-3	Late	2	FRC9-3	Late	2	BRC9-3	Late	2
FGN10-1	Late	2	BGN10-1	Late	1	FRN10-1	Late	2	BRN10-1	Late	1
FGN1-1	Early	1	BGN1-1	Early	2	FRN10-2	Late	1	BRN10-2	Late	1
FGN11-3	Late	2	BGN11-3	Late	2	FRN10-3	Late	2	BRN10-3	Late	1
FGN1-2	Early	2	BGN1-2	Early	1	FRN11-1	Late	2	BRN11-1	Late	1
FGN12-1	Early	2	BGN12-1	Early	2	FRN11-3	Late	2	BRN11-3	Late	2
FGN12-3	Early	2	BGN12-3	Early	2	FRN1-2	Early	2	BRN1-2	Early	1
FGN2-1	Early	2	BGN2-1	Early	2	FRN12-1	Early	1	BRN12-1	Early	1
FGN2-2	Early	2	BGN2-2	Early	2	FRN12-2	Early	1	BRN12-2	Early	1
FGN3-1	Early	1	BGN3-1	Early	2	FRN12-3	Early	1	BRN12-3	Early	1
FGN4-2	Early	2	BGN4-2	Early	1	FRN1-3	Early	2	BRN1-3	Early	1
FGN4-3	Early	1	BGN4-3	Early	2	FRN2-1	Early	1	BRN2-1	Early	1
FGN5-1	Early	2	BGN5-1	Early	1	FRN2-3	Early	1	BRN2-3	Early	1
FGN5-2	Early	1	BGN5-2	Early	2	FRN3-1	Early	2	BRN3-1	Early	1
FGN5-3	Early	1	BGN5-3	Early	2	FRN4-1	Early	2	BRN4-1	Early	1
FGN6-1	Early	1	BGN6-1	Early	2	FRN4-2	Early	1	BRN4-2	Early	1
FGN7-1	Late	2	BGN7-1	Late	1	FRN4-3	Early	2	BRN4-3	Early	1
FGN8-1	Late	2	BGN8-1	Late	2	FRN5-1	Early	1	BRN5-1	Early	1
FGN8-2	Late	2	BGN8-2	Late	1	FRN5-2	Early	1	BRN5-2	Early	2
FGN9-1	Late	2	BGN9-1	Late	1	FRN5-3	Early	2	BRN5-3	Early	2
FGN9-2	Late	2	BGN9-2	Late	2	FRN6-1	Early	2	BRN6-1	Early	1
FGO10-2	Late	2	BGO10-2	Late	1	FRN6-3	Early	1	BRN6-3	Early	1
FGO10-3	Late	1	BGO10-3	Late	2	FRN7-1	Late	2	BRN7-1	Late	1
FGO11-1	Late	2	BGO11-1	Late	2	FRN7-2	Late	2	BRN7-2	Late	2
FGO11-2	Late	1	BGO11-2	Late	1	FRN7-3	Late	1	BRN7-3	Late	2
FGO12-2	Early	1	BGO12-2	Early	2	FRN8-1	Late	2	BRN8-1	Late	2
FGO1-3	Early	2	BGO1-3	Early	1	FRN8-2	Late	2	BRN8-2	Late	1
FGO2-3	Early	1	BGO2-3	Early	2	FRN9-1	Late	2	BRN9-1	Late	1
FGO3-2	Early	2	BGO3-2	Early	2	FRN9-2	Late	2	BRN9-2	Late	2
FGO3-3	Early	1	BGO3-3	Early	2	FRN9-3	Late	2	BRN9-3	Late	1
FGO4-1	Early	2	BGO4-1	Early	2	FRO1-1	Early	2	BRO1-1	Early	1
FGO6-2	Early	1	BGO6-2	Early	1	FRO11-2	Late	2	BRO11-2	Late	1
FGO6-3	Early	1	BGO6-3	Early	2	FRO2-2	Early	2	BRO2-2	Early	1
FGO7-2	Late	2	BGO7-2	Late	1	FRO3-2	Early	2	BRO3-2	Early	2
FGO7-3	Late	2	BGO7-3	Late	2	FRO3-3	Early	2	BRO3-3	Early	1
FGO8-3	Late	1	BGO8-3	Late	2	FRO6-2	Early	1	BRO6-2	Early	1
FGO9-3	Late	2	BGO9-3	Late	2

### Sheet: Table S8
Table S8. Agro-meteorological parameters at harvest locations
#	Sample ID (both fungi and bacteria)	Sample collection date	Harvest location	Longitude, Latiuude	Solar iradiation (W/m^2)	Temperature (C)	Relative humidity (%)	Wind speed (m/s)	Soil wetness (1)
1	GO11-2	2021-11-24	Cheongju	36.6272962, 127.498731	56.16	3.6	80.31	2.86	0.74
2	GO1-3	2022-01-28	Cheongju	36.6272962, 127.498731	62.56	-2.01	67.19	3.2	0.7
3	GO3-3	2022-04-01	Cheongju	36.6272962, 127.498731	115.55	7.02	69.94	1.81	0.69
4	RO3-3	2022-03-31	Cheongju	36.6272962, 127.498731	102.2	9.39	81.62	2.1	0.7
5	RO11-2	2021-11-24	Cheongju	36.6272962, 127.498731	56.16	3.6	80.31	2.86	0.74
6	GO10-3	2021-10-05	Chungju	37.0151461, 127.8956693	87.19	20.54	87.94	2.07	0.72
7	GN11-3	2021-11-18	Chungju	37.0151461, 127.8956693	41.98	6.24	89.81	1.98	0.7
8	GN12-1	2021-12-23	Chungju	37.0151461, 127.8956693	41.8	0.84	65.06	1.35	0.7
9	GN12-3	2021-12-23	Chungju	37.0151461, 127.8956693	41.8	0.84	65.06	1.35	0.7
10	GN1-2	2022-01-28	Chungju	37.0151461, 127.8956693	60.2	-4.14	73.69	2.78	0.66
11	GN2-2	2022-02-22	Chungju	37.0151461, 127.8956693	82.62	-7.32	73.06	3.71	0.62
12	GO4-1	2022-04-28	Chungju	37.0151461, 127.8956693	106.2	13.43	69.25	2.33	0.63
13	GN4-2	2022-04-28	Chungju	37.0151461, 127.8956693	106.2	13.43	69.25	2.33	0.63
14	GN5-1	2022-05-30	Chungju	37.0151461, 127.8956693	133.7	18.98	72.94	1.63	0.48
15	GO6-2	2022-06-28	Chungju	37.0151461, 127.8956693	147.71	24.86	83.81	5.16	0.59
16	GO7-2	2022-07-25	Chungju	37.0151461, 127.8956693	138.88	25.06	82.88	1.07	0.82
17	GN8-2	2022-09-01	Chungju	37.0151461, 127.8956693	114.93	19.95	80.56	0.98	0.85
18	GN9-1	2022-09-26	Chungju	37.0151461, 127.8956693	99.32	16.26	67.12	0.69	0.78
19	GN9-2	2022-09-26	Chungju	37.0151461, 127.8956693	99.32	16.26	67.12	0.69	0.78
20	RN4-2	2022-04-28	Chungju	37.0151461, 127.8956693	106.2	13.43	69.25	2.33	0.63
21	RN12-1	2021-12-23	Chungju	37.0151461, 127.8956693	41.8	0.84	65.06	1.35	0.7
22	RN12-2	2021-12-27	Chungju	37.0151461, 127.8956693	50.48	-9.38	84.88	3.16	0.7
23	RN12-3	2021-12-29	Chungju	37.0151461, 127.8956693	39.52	-1.47	91.75	2.84	0.7
24	RO1-1	2022-01-28	Chungju	37.0151461, 127.8956693	60.2	-4.14	73.69	2.78	0.66
25	RO2-2	2022-02-22	Chungju	37.0151461, 127.8956693	82.62	-7.32	73.06	3.71	0.62
26	RN2-1	2022-02-21	Chungju	37.0151461, 127.8956693	76.67	-6.11	76.94	3.61	0.63
27	RN2-3	2022-02-22	Chungju	37.0151461, 127.8956693	82.62	-7.32	73.06	3.71	0.62
28	RN7-1	2022-07-25	Chungju	37.0151461, 127.8956693	138.88	25.06	82.88	1.07	0.82
29	RO6-2	2022-06-28	Chungju	37.0151461, 127.8956693	147.71	24.86	83.81	5.16	0.59
30	RN11-3	2021-11-24	Chungju	37.0151461, 127.8956693	53.81	-0.64	86.81	2.62	0.7
31	RN10-2	2021-10-05	Chungju	37.0151461, 127.8956693	87.19	20.54	87.94	2.07	0.72
32	RN10-3	2021-10-06	Chungju	37.0151461, 127.8956693	80.8	18.12	90.62	2.23	0.73
33	RN9-2	2022-09-26	Chungju	37.0151461, 127.8956693	99.32	16.26	67.12	0.69	0.78
34	RO3-2	2022-03-31	Daegu	35.8294374, 128.5655119	98.22	8.48	84.56	2.91	0.7
35	GO8-3	2022-08-22	Geochang	35.7325671, 127.9042308	127.34	25.09	74.31	0.57	0.61
36	RN7-3	2022-07-25	Heongsung	37.5089632, 128.0770982	142.08	24.18	82.25	1.1	0.85
37	RN9-3	2022-09-26	Heongsung	37.5089632, 128.0770982	107.13	16.48	63.69	0.7	0.82
38	GO11-1	2021-11-18	Hongsung	36.5697577, 126.6253106	39.48	10.13	88.75	2.86	0.79
39	GO12-2	2021-12-23	Hongsung	36.5697577, 126.6253106	39.71	2.18	67.94	1.37	0.79
40	GO3-2	2022-03-28	Hongsung	36.5697577, 126.6253106	117.46	5.73	60.19	1.38	0.76
41	GO6-3	2022-06-28	Hongsung	36.5697577, 126.6253106	145.04	26.06	85.38	7.27	0.62
42	RN1-2	2022-01-17	ichoen	37.2097769, 127.4810494	54.77	-6.92	82.44	2.73	0.76
43	RN4-3	2022-04-29	Iksan	36.0230799, 126.9894962	116.48	11.1	77.25	2.49	0.8
44	RN3-1	2022-03-28	Iksan	36.0230799, 126.9894962	113.05	5.51	51.19	1.05	0.76
45	RN9-1	2022-09-26	Iksan	36.0230799, 126.9894962	99.32	17.57	65.62	0.64	0.85
46	GO7-3	2022-07-25	Incheon	37.4562557, 126.7052062	143.83	25.65	80.75	1.61	0.88
47	GO9-3	2022-09-26	Incheon	37.4562557, 126.7052062	100.55	19.87	57.44	0.88	0.85
48	GN10-1	2021-10-01	Milyang	35.4984942, 128.7895971	102.05	19.93	78.81	1.41	0.87
49	GN1-1	2022-01-17	Milyang	35.4984942, 128.7895971	56.4	-3.39	72.19	3.53	0.74
50	GN2-1	2022-02-21	Milyang	35.4984942, 128.7895971	82.99	-2.28	66.62	2.87	0.66
51	GN3-1	2022-03-28	Milyang	35.4984942, 128.7895971	107.3	5.94	63.06	2.48	0.73
52	GN4-3	2022-04-29	Milyang	35.4984942, 128.7895971	134.1	10.09	81.56	4.31	0.8
53	RN4-1	2022-04-28	Milyang	35.4984942, 128.7895971	126.25	14.07	67.75	2.92	0.75
54	RN8-1	2022-08-22	Milyang	35.4984942, 128.7895971	134.41	23.95	76.44	1.11	0.69
55	RN1-3	2022-01-28	Milyang	35.4984942, 128.7895971	62.91	-0.43	62.5	3.45	0.73
56	RN5-1	2022-05-30	Milyang	35.4984942, 128.7895971	147.5	21.06	71.19	1.13	0.52
57	RN11-1	2021-11-18	Milyang	35.4984942, 128.7895971	58.31	8.66	76.25	1.48	0.8
58	GN8-1	2022-08-22	Namyangju	37.6625097, 127.2436632	114.49	23.65	88.69	1.73	0.9
59	RN7-2	2022-07-25	Pyeongchang	37.556735, 128.4826261	142.08	23.43	82.88	1.05	0.78
60	GO2-3	2022-02-22	Yangpyeong	37.5180465, 127.5792445	82.62	-7.43	73.69	3.19	0.79
61	GO10-2	2021-10-06	Yeoju	37.3024585, 127.6157502	80.8	18.16	90.69	2.86	0.84
62	GN5-3	2022-05-30	Yeoju	37.3024585, 127.6157502	133.7	18.13	82.75	1.3	0.73
63	GN7-1	2022-07-25	Yeoju	37.3024585, 127.6157502	138.88	25.55	80.31	1.11	0.87
64	RN6-3	2022-06-29	Yeoju	37.3024585, 127.6157502	128.12	25.51	90.69	4.47	0.88
65	RN10-1	2021-10-01	Yeoju	37.3024585, 127.6157502	92.8	19.24	84.69	1.11	0.81
